# A numbers game: Mosquito-based arbovirus surveillance in two distinct geographic regions of Latin America

**DOI:** 10.1101/2024.03.15.585246

**Authors:** Jacqueline Mojica, Valentina Arévalo, Jose G. Juarez, Ximena Galarza, Karla Gonzalez, Andrés Carrazco, Harold Suazo, Eva Harris, Josefina Coloma, Patricio Ponce, Angel Balmaseda, Varsovia Cevallos

## Abstract

*Aedes* mosquitoes, as vectors of medically important arthropod-borne viruses (arboviruses), constitute a major public health threat that requires entomological and epidemiological surveillance to guide vector control programs to prevent and reduce disease transmission. In this study, we present the collaborative effort of one year of mosquito-based arbovirus surveillance in two geographically distinct regions of Latin America (Nicaragua and Ecuador). Adult female mosquitoes were collected using backpack aspirators in over 2,800 randomly selected households (Nicaragua, Ecuador) and 100 key sites (Nicaragua) from eight distinct communities (Nicaragua: 2, Ecuador: 6). A total of 1,358 mosquito female pools were processed for RNA extraction and viral RNA detection using real-time RT-PCR. Ten positive dengue virus (DENV) pools were detected (3 in Nicaragua and 7 in Ecuador), all of which were found during the rainy season and matched the serotypes found in humans (Nicaragua: DENV-1 and DENV-4; Ecuador: DENV-2). Infection rates ranged from 1.13 to 23.13, with the Nicaraguan communities having the lowest infection rates. Our results demonstrate the feasibility of detecting DENV-infected *Aedes* mosquitoes in low-resource settings and underscore the need for targeted mosquito arbovirus sampling and testing, providing valuable insights for future surveillance programs in the Latin American region.
