## Supplemental Dataset for "A numbers game: Mosquito-based arbovirus surveillance in two distinct geographic regions of Latin America"

### Sheet: Sheet1
Pos	PoolSize	Location	Specie	Hours
Negativo	1	Nic_A2C	Ae. aegypti	10
Negativo	1	Nic_A2C	Ae. aegypti	10
Negativo	2	Nic_A2C	Ae. aegypti	10
Negativo	1	Nic_A2C	Ae. aegypti	10
Negativo	1	Nic_A2C	Ae. aegypti	10
Negativo	2	Nic_A2C	Ae. aegypti	10
Negativo	2	Nic_A2C	Ae. aegypti	10
Negativo	1	Nic_A2C	Ae. aegypti	10
Negativo	2	Nic_A2C	Ae. aegypti	10
Negativo	1	Nic_A2C	Ae. aegypti	10
Negativo	2	Nic_A2C	Ae. aegypti	10
Negativo	1	Nic_A2C	Ae. aegypti	10
Negativo	1	Nic_A2C	Ae. aegypti	10
Negativo	2	Nic_A2C	Ae. aegypti	10
Negativo	2	Nic_A2C	Ae. aegypti	10
Negativo	1	Nic_A2C	Ae. aegypti	10
Negativo	2	Nic_A2C	Ae. aegypti	10
Negativo	1	Nic_A2C	Ae. aegypti	10
Negativo	1	Nic_A2C	Ae. aegypti	10
Negativo	1	Nic_A2C	Ae. aegypti	10
Negativo	3	Nic_A2C	Ae. aegypti	10
Negativo	1	Nic_A2C	Ae. aegypti	10
Negativo	1	Nic_A2C	Ae. aegypti	10
Negativo	1	Nic_A2C	Ae. aegypti	10
Negativo	2	Nic_A2C	Ae. aegypti	10
Negativo	1	Nic_A2C	Ae. aegypti	10
Negativo	1	Nic_A2C	Ae. aegypti	10
Negativo	2	Nic_A2C	Ae. aegypti	10
Negativo	1	Nic_A2C	Ae. aegypti	10
Negativo	1	Nic_A2C	Ae. aegypti	10
Negativo	3	Nic_A2C	Ae. aegypti	10
Negativo	3	Nic_A2C	Ae. aegypti	10
Negativo	4	Nic_A2C	Ae. aegypti	10
Negativo	1	Nic_A2C	Ae. aegypti	10
Negativo	2	Nic_A2C	Ae. aegypti	10
Negativo	1	Nic_A2C	Ae. aegypti	10
Negativo	4	Nic_A2C	Ae. aegypti	10
Negativo	1	Nic_A2C	Ae. aegypti	10
Negativo	9	Nic_A2C	Ae. aegypti	10
Negativo	3	Nic_A2C	Ae. aegypti	10
Negativo	1	Nic_A2C	Ae. aegypti	10
Negativo	1	Nic_A2C	Ae. aegypti	10
Negativo	1	Nic_A2C	Ae. aegypti	10
Negativo	9	Nic_A2C	Ae. aegypti	10
Negativo	1	Nic_A2C	Ae. aegypti	10
Negativo	1	Nic_A2C	Ae. aegypti	10
Negativo	1	Nic_A2C	Ae. aegypti	10
Negativo	1	Nic_A2C	Ae. aegypti	10
Negativo	1	Nic_A2C	Ae. aegypti	10
Negativo	1	Nic_A2C	Ae. aegypti	10
Negativo	1	Nic_A2C	Ae. aegypti	10
Negativo	2	Nic_A2C	Ae. aegypti	10
Negativo	1	Nic_A2C	Ae. aegypti	10
Negativo	1	Nic_A2C	Ae. aegypti	10
Negativo	1	Nic_A2C	Ae. aegypti	10
Negativo	1	Nic_A2C	Ae. aegypti	10
Negativo	1	Nic_A2C	Ae. aegypti	10
Negativo	1	Nic_A2C	Ae. aegypti	10
Negativo	3	Nic_A2C	Ae. aegypti	10
Negativo	3	Nic_A2C	Ae. aegypti	10
Negativo	1	Nic_A2C	Ae. aegypti	10
Negativo	1	Nic_A2C	Ae. aegypti	10
Negativo	1	Nic_A2C	Ae. aegypti	10
Negativo	1	Nic_A2C	Ae. aegypti	10
Negativo	1	Nic_A2C	Ae. aegypti	10
Negativo	1	Nic_A2C	Ae. aegypti	10
Negativo	2	Nic_A2C	Ae. aegypti	10
Negativo	2	Nic_A2C	Ae. aegypti	10
Negativo	1	Nic_A2C	Ae. aegypti	10
Negativo	1	Nic_A2C	Ae. aegypti	10
Negativo	1	Nic_A2C	Ae. aegypti	10
Negativo	1	Nic_A2C	Ae. aegypti	10
Negativo	1	Nic_A2C	Ae. aegypti	10
Negativo	1	Nic_A2C	Ae. aegypti	10
Negativo	2	Nic_A2C	Ae. aegypti	10
Negativo	1	Nic_A2C	Ae. aegypti	10
Negativo	1	Nic_A2C	Ae. aegypti	10
Negativo	1	Nic_A2C	Ae. aegypti	10
Negativo	1	Nic_A2C	Ae. aegypti	10
Negativo	3	Nic_A2C	Ae. aegypti	10
Negativo	1	Nic_A2C	Ae. aegypti	10
Negativo	1	Nic_A2C	Ae. aegypti	10
Negativo	1	Nic_A2C	Ae. aegypti	10
Negativo	1	Nic_A2C	Ae. aegypti	10
Negativo	1	Nic_A2C	Ae. aegypti	10
Negativo	1	Nic_A2C	Ae. aegypti	10
Negativo	1	Nic_A2C	Ae. aegypti	10
Negativo	1	Nic_A2C	Ae. aegypti	10
Negativo	1	Nic_A2C	Ae. aegypti	10
Negativo	1	Nic_A2C	Ae. aegypti	10
Negativo	1	Nic_A2C	Ae. aegypti	10
Negativo	4	Nic_A2C	Ae. aegypti	10
Negativo	1	Nic_A2C	Ae. aegypti	10
Negativo	1	Nic_A2C	Ae. aegypti	10
Negativo	1	Nic_A2C	Ae. aegypti	10
Negativo	1	Nic_A2C	Ae. aegypti	10
Negativo	2	Nic_A2C	Ae. aegypti	10
Negativo	1	Nic_A2C	Ae. aegypti	10
Negativo	1	Nic_A2C	Ae. aegypti	10
Negativo	1	Nic_A2C	Ae. aegypti	10
Negativo	1	Nic_A2C	Ae. aegypti	10
Negativo	1	Nic_A2C	Ae. aegypti	10
Negativo	1	Nic_A2C	Ae. aegypti	10
Negativo	1	Nic_A2C	Ae. aegypti	10
Negativo	1	Nic_A2C	Ae. aegypti	10
Negativo	1	Nic_A2C	Ae. aegypti	10
Negativo	1	Nic_A2C	Ae. aegypti	10
Negativo	1	Nic_A2C	Ae. aegypti	10
Negativo	1	Nic_A2C	Ae. aegypti	10
Negativo	1	Nic_A2C	Ae. aegypti	10
Negativo	4	Nic_A2C	Ae. aegypti	10
Negativo	1	Nic_A2C	Ae. aegypti	10
Negativo	1	Nic_A2C	Ae. aegypti	10
Negativo	1	Nic_A2C	Ae. aegypti	10
Negativo	1	Nic_A2C	Ae. aegypti	10
Negativo	1	Nic_A2C	Ae. aegypti	10
Negativo	1	Nic_A2C	Ae. aegypti	10
Negativo	1	Nic_A2C	Ae. aegypti	10
Negativo	1	Nic_A2C	Ae. aegypti	10
Negativo	1	Nic_A2C	Ae. aegypti	10
Negativo	1	Nic_A2C	Ae. aegypti	10
Negativo	2	Nic_A2C	Ae. aegypti	10
Negativo	2	Nic_A2C	Ae. aegypti	10
Negativo	1	Nic_A2C	Ae. aegypti	10
Negativo	1	Nic_A2C	Ae. aegypti	10
Negativo	2	Nic_A2C	Ae. aegypti	10
Negativo	1	Nic_A2C	Ae. aegypti	10
Negativo	1	Nic_A2C	Ae. aegypti	10
Negativo	1	Nic_A2C	Ae. aegypti	10
Negativo	1	Nic_A2C	Ae. aegypti	10
Negativo	1	Nic_A2C	Ae. aegypti	10
Negativo	1	Nic_A2C	Ae. aegypti	10
Negativo	1	Nic_A2C	Ae. aegypti	10
Negativo	1	Nic_A2C	Ae. aegypti	10
Negativo	1	Nic_A2C	Ae. aegypti	10
Negativo	1	Nic_A2C	Ae. aegypti	10
Negativo	1	Nic_A2C	Ae. aegypti	10
Negativo	1	Nic_A2C	Ae. aegypti	10
Negativo	1	Nic_A2C	Ae. aegypti	10
Negativo	2	Nic_A2C	Ae. aegypti	10
Negativo	1	Nic_A2C	Ae. aegypti	10
Negativo	2	Nic_A2C	Ae. aegypti	10
Negativo	1	Nic_A2C	Ae. aegypti	10
Negativo	1	Nic_A2C	Ae. aegypti	10
Negativo	1	Nic_A2C	Ae. aegypti	10
Negativo	1	Nic_A2C	Ae. aegypti	10
Negativo	1	Nic_A2C	Ae. aegypti	10
Negativo	1	Nic_A2C	Ae. aegypti	10
Negativo	1	Nic_A2C	Ae. aegypti	10
Negativo	1	Nic_A2C	Ae. aegypti	10
Negativo	1	Nic_A2C	Ae. aegypti	10
Negativo	1	Nic_A2C	Ae. aegypti	10
Negativo	2	Nic_A2C	Ae. aegypti	10
Negativo	1	Nic_A2C	Ae. aegypti	10
Negativo	1	Nic_A2C	Ae. aegypti	10
Negativo	1	Nic_A2C	Ae. aegypti	10
Negativo	1	Nic_A2C	Ae. aegypti	10
Negativo	1	Nic_A2C	Ae. aegypti	10
Positivo	1	Nic_A2C	Ae. aegypti	10
Negativo	1	Nic_A2C	Ae. aegypti	10
Negativo	1	Nic_A2C	Ae. aegypti	10
Negativo	1	Nic_A2C	Ae. aegypti	10
Negativo	1	Nic_A2C	Ae. aegypti	10
Negativo	1	Nic_A2C	Ae. aegypti	10
Negativo	1	Nic_A2C	Ae. aegypti	10
Negativo	1	Nic_A2C	Ae. aegypti	10
Negativo	1	Nic_A2C	Ae. aegypti	10
Negativo	1	Nic_A2C	Ae. aegypti	10
Negativo	1	Nic_A2C	Ae. aegypti	10
Negativo	3	Nic_A2C	Ae. aegypti	10
Negativo	2	Nic_A2C	Ae. aegypti	10
Negativo	2	Nic_A2C	Ae. aegypti	10
Negativo	1	Nic_A2C	Ae. aegypti	10
Negativo	1	Nic_A2C	Ae. aegypti	10
Negativo	15	Nic_A2C	Ae. aegypti	10
Negativo	1	Nic_A2C	Ae. aegypti	10
Negativo	1	Nic_A2C	Ae. aegypti	10
Negativo	2	Nic_A2C	Ae. aegypti	10
Negativo	1	Nic_A2C	Ae. aegypti	10
Negativo	1	Nic_A2C	Ae. aegypti	10
Negativo	1	Nic_A2C	Ae. aegypti	10
Negativo	2	Nic_A2C	Ae. aegypti	10
Negativo	1	Nic_A2C	Ae. aegypti	10
Negativo	1	Nic_A2C	Ae. aegypti	10
Negativo	2	Nic_A2C	Ae. aegypti	10
Negativo	2	Nic_A2C	Ae. aegypti	10
Negativo	3	Nic_A2C	Ae. aegypti	10
Negativo	1	Nic_A2C	Ae. aegypti	10
Negativo	1	Nic_A2C	Ae. aegypti	10
Negativo	1	Nic_A2C	Ae. aegypti	10
Negativo	4	Nic_A2C	Ae. aegypti	10
Negativo	2	Nic_A2C	Ae. aegypti	10
Negativo	1	Nic_A2C	Ae. aegypti	10
Negativo	1	Nic_A2C	Ae. aegypti	10
Negativo	1	Nic_A2C	Ae. aegypti	10
Negativo	1	Nic_A2C	Ae. aegypti	10
Negativo	1	Nic_A2C	Ae. aegypti	10
Negativo	2	Nic_A2C	Ae. aegypti	10
Negativo	1	Nic_PZW	Ae. aegypti	10
Negativo	1	Nic_PZW	Ae. aegypti	10
Negativo	1	Nic_PZW	Ae. aegypti	10
Negativo	9	Nic_PZW	Ae. aegypti	10
Negativo	1	Nic_PZW	Ae. aegypti	10
Negativo	1	Nic_PZW	Ae. aegypti	10
Negativo	2	Nic_PZW	Ae. aegypti	10
Negativo	1	Nic_PZW	Ae. aegypti	10
Negativo	1	Nic_PZW	Ae. aegypti	10
Negativo	1	Nic_PZW	Ae. aegypti	10
Positivo	1	Nic_PZW	Ae. aegypti	10
Negativo	1	Nic_PZW	Ae. aegypti	10
Negativo	3	Nic_PZW	Ae. aegypti	10
Negativo	1	Nic_PZW	Ae. aegypti	10
Negativo	2	Nic_PZW	Ae. aegypti	10
Negativo	2	Nic_PZW	Ae. aegypti	10
Negativo	1	Nic_PZW	Ae. aegypti	10
Negativo	1	Nic_PZW	Ae. aegypti	10
Negativo	1	Nic_PZW	Ae. aegypti	10
Negativo	2	Nic_PZW	Ae. aegypti	10
Negativo	1	Nic_PZW	Ae. aegypti	10
Negativo	1	Nic_PZW	Ae. aegypti	10
Negativo	1	Nic_PZW	Ae. aegypti	10
Negativo	1	Nic_PZW	Ae. aegypti	10
Negativo	2	Nic_PZW	Ae. aegypti	10
Negativo	1	Nic_PZW	Ae. aegypti	10
Negativo	1	Nic_PZW	Ae. aegypti	10
Negativo	1	Nic_PZW	Ae. aegypti	10
Negativo	1	Nic_PZW	Ae. aegypti	10
Negativo	1	Nic_PZW	Ae. aegypti	10
Negativo	1	Nic_PZW	Ae. aegypti	10
Negativo	1	Nic_PZW	Ae. aegypti	10
Negativo	1	Nic_PZW	Ae. aegypti	10
Negativo	1	Nic_PZW	Ae. aegypti	10
Negativo	1	Nic_PZW	Ae. aegypti	10
Negativo	1	Nic_PZW	Ae. aegypti	10
Negativo	1	Nic_PZW	Ae. aegypti	10
Negativo	1	Nic_PZW	Ae. aegypti	10
Negativo	1	Nic_PZW	Ae. aegypti	10
Negativo	1	Nic_PZW	Ae. aegypti	10
Negativo	1	Nic_PZW	Ae. aegypti	10
Negativo	3	Nic_PZW	Ae. aegypti	10
Negativo	1	Nic_PZW	Ae. aegypti	10
Negativo	2	Nic_PZW	Ae. aegypti	10
Negativo	1	Nic_PZW	Ae. aegypti	10
Negativo	3	Nic_PZW	Ae. aegypti	10
Negativo	1	Nic_PZW	Ae. aegypti	10
Negativo	1	Nic_PZW	Ae. aegypti	10
Negativo	2	Nic_PZW	Ae. aegypti	10
Negativo	1	Nic_PZW	Ae. aegypti	10
Negativo	1	Nic_PZW	Ae. aegypti	10
Negativo	1	Nic_PZW	Ae. aegypti	10
Negativo	3	Nic_PZW	Ae. aegypti	10
Negativo	1	Nic_PZW	Ae. aegypti	10
Negativo	2	Nic_PZW	Ae. aegypti	10
Negativo	2	Nic_PZW	Ae. aegypti	10
Negativo	1	Nic_PZW	Ae. aegypti	10
Negativo	7	Nic_PZW	Ae. aegypti	10
Negativo	7	Nic_PZW	Ae. aegypti	10
Negativo	3	Nic_PZW	Ae. aegypti	10
Negativo	1	Nic_PZW	Ae. aegypti	10
Negativo	1	Nic_PZW	Ae. aegypti	10
Negativo	1	Nic_PZW	Ae. aegypti	10
Negativo	1	Nic_PZW	Ae. aegypti	10
Negativo	1	Nic_PZW	Ae. aegypti	10
Negativo	1	Nic_PZW	Ae. aegypti	10
Negativo	1	Nic_PZW	Ae. aegypti	10
Negativo	1	Nic_PZW	Ae. aegypti	10
Negativo	4	Nic_PZW	Ae. aegypti	10
Negativo	1	Nic_PZW	Ae. aegypti	10
Negativo	2	Nic_PZW	Ae. aegypti	10
Negativo	1	Nic_PZW	Ae. aegypti	10
Negativo	1	Nic_PZW	Ae. aegypti	10
Negativo	1	Nic_PZW	Ae. aegypti	10
Negativo	1	Nic_PZW	Ae. aegypti	10
Negativo	1	Nic_PZW	Ae. aegypti	10
Negativo	2	Nic_PZW	Ae. aegypti	10
Negativo	1	Nic_PZW	Ae. aegypti	10
Negativo	1	Nic_PZW	Ae. aegypti	10
Negativo	2	Nic_PZW	Ae. aegypti	10
Negativo	2	Nic_PZW	Ae. aegypti	10
Negativo	1	Nic_PZW	Ae. aegypti	10
Negativo	2	Nic_PZW	Ae. aegypti	10
Negativo	1	Nic_PZW	Ae. aegypti	10
Negativo	1	Nic_PZW	Ae. aegypti	10
Negativo	2	Nic_PZW	Ae. aegypti	10
Negativo	1	Nic_PZW	Ae. aegypti	10
Negativo	1	Nic_PZW	Ae. aegypti	10
Negativo	3	Nic_PZW	Ae. aegypti	10
Negativo	1	Nic_PZW	Ae. aegypti	10
Negativo	1	Nic_PZW	Ae. aegypti	10
Negativo	1	Nic_PZW	Ae. aegypti	10
Negativo	1	Nic_PZW	Ae. aegypti	10
Negativo	2	Nic_PZW	Ae. aegypti	10
Negativo	4	Nic_PZW	Ae. aegypti	10
Negativo	1	Nic_PZW	Ae. aegypti	10
Negativo	2	Nic_PZW	Ae. aegypti	10
Negativo	1	Nic_PZW	Ae. aegypti	10
Negativo	1	Nic_PZW	Ae. aegypti	10
Negativo	2	Nic_PZW	Ae. aegypti	10
Negativo	1	Nic_PZW	Ae. aegypti	10
Negativo	1	Nic_PZW	Ae. aegypti	10
Negativo	1	Nic_PZW	Ae. aegypti	10
Negativo	3	Nic_PZW	Ae. aegypti	10
Negativo	1	Nic_PZW	Ae. aegypti	10
Negativo	1	Nic_PZW	Ae. aegypti	10
Negativo	2	Nic_PZW	Ae. aegypti	10
Negativo	2	Nic_PZW	Ae. aegypti	10
Negativo	1	Nic_PZW	Ae. aegypti	10
Negativo	1	Nic_PZW	Ae. aegypti	10
Negativo	1	Nic_PZW	Ae. aegypti	10
Negativo	2	Nic_PZW	Ae. aegypti	10
Negativo	1	Nic_PZW	Ae. aegypti	10
Negativo	1	Nic_PZW	Ae. aegypti	10
Negativo	1	Nic_PZW	Ae. aegypti	10
Negativo	1	Nic_PZW	Ae. aegypti	10
Negativo	1	Nic_PZW	Ae. aegypti	10
Negativo	3	Nic_PZW	Ae. aegypti	10
Negativo	1	Nic_PZW	Ae. aegypti	10
Negativo	1	Nic_PZW	Ae. aegypti	10
Negativo	1	Nic_PZW	Ae. aegypti	10
Negativo	3	Nic_PZW	Ae. aegypti	10
Negativo	4	Nic_PZW	Ae. aegypti	10
Negativo	1	Nic_PZW	Ae. aegypti	10
Negativo	10	Nic_PZW	Ae. aegypti	10
Negativo	5	Nic_PZW	Ae. aegypti	10
Negativo	1	Nic_PZW	Ae. aegypti	10
Negativo	6	Nic_PZW	Ae. aegypti	10
Negativo	4	Nic_PZW	Ae. aegypti	10
Negativo	1	Nic_PZW	Ae. aegypti	10
Negativo	1	Nic_PZW	Ae. aegypti	10
Negativo	1	Nic_PZW	Ae. aegypti	10
Negativo	1	Nic_PZW	Ae. aegypti	10
Negativo	1	Nic_PZW	Ae. aegypti	10
Negativo	1	Nic_PZW	Ae. aegypti	10
Negativo	1	Nic_PZW	Ae. aegypti	10
Negativo	1	Nic_PZW	Ae. aegypti	10
Negativo	1	Nic_PZW	Ae. aegypti	10
Negativo	1	Nic_PZW	Ae. aegypti	10
Negativo	2	Nic_PZW	Ae. aegypti	10
Negativo	1	Nic_PZW	Ae. aegypti	10
Negativo	1	Nic_PZW	Ae. aegypti	10
Negativo	1	Nic_PZW	Ae. aegypti	10
Negativo	1	Nic_PZW	Ae. aegypti	10
Negativo	1	Nic_PZW	Ae. aegypti	10
Negativo	1	Nic_PZW	Ae. aegypti	10
Negativo	2	Nic_PZW	Ae. aegypti	10
Negativo	1	Nic_PZW	Ae. aegypti	10
Negativo	3	Nic_PZW	Ae. aegypti	10
Negativo	1	Nic_PZW	Ae. aegypti	10
Negativo	1	Nic_PZW	Ae. aegypti	10
Negativo	1	Nic_PZW	Ae. aegypti	10
Negativo	2	Nic_PZW	Ae. aegypti	10
Negativo	1	Nic_PZW	Ae. aegypti	10
Negativo	1	Nic_PZW	Ae. aegypti	10
Negativo	1	Nic_PZW	Ae. aegypti	10
Negativo	1	Nic_PZW	Ae. aegypti	10
Negativo	2	Nic_PZW	Ae. aegypti	10
Negativo	1	Nic_PZW	Ae. aegypti	10
Negativo	1	Nic_PZW	Ae. aegypti	10
Negativo	1	Nic_PZW	Ae. aegypti	10
Negativo	4	Nic_PZW	Ae. aegypti	10
Negativo	1	Nic_PZW	Ae. aegypti	10
Negativo	1	Nic_PZW	Ae. aegypti	10
Negativo	1	Nic_PZW	Ae. aegypti	10
Negativo	2	Nic_PZW	Ae. aegypti	10
Negativo	2	Nic_PZW	Ae. aegypti	10
Negativo	2	Nic_PZW	Ae. aegypti	10
Negativo	1	Nic_PZW	Ae. aegypti	10
Negativo	1	Nic_PZW	Ae. aegypti	10
Negativo	5	Nic_PZW	Ae. aegypti	10
Negativo	13	Nic_PZW	Ae. aegypti	10
Negativo	5	Nic_PZW	Ae. aegypti	10
Negativo	1	Nic_PZW	Ae. aegypti	10
Negativo	4	Nic_PZW	Ae. aegypti	10
Negativo	4	Nic_PZW	Ae. aegypti	10
Negativo	1	Nic_PZW	Ae. aegypti	10
Negativo	1	Nic_PZW	Ae. aegypti	10
Negativo	2	Nic_PZW	Ae. aegypti	10
Negativo	1	Nic_PZW	Ae. aegypti	10
Negativo	4	Nic_PZW	Ae. aegypti	10
Negativo	5	Nic_PZW	Ae. aegypti	10
Negativo	2	Nic_PZW	Ae. aegypti	10
Negativo	3	Nic_PZW	Ae. aegypti	10
Negativo	1	Nic_PZW	Ae. aegypti	10
Negativo	2	Nic_PZW	Ae. aegypti	10
Negativo	1	Nic_PZW	Ae. aegypti	10
Negativo	9	Nic_PZW	Ae. aegypti	10
Negativo	2	Nic_PZW	Ae. aegypti	10
Negativo	5	Nic_PZW	Ae. aegypti	10
Negativo	1	Nic_PZW	Ae. aegypti	10
Negativo	2	Nic_PZW	Ae. aegypti	10
Negativo	1	Nic_PZW	Ae. aegypti	10
Negativo	1	Nic_PZW	Ae. aegypti	10
Negativo	1	Nic_PZW	Ae. aegypti	10
Negativo	1	Nic_PZW	Ae. aegypti	10
Negativo	1	Nic_PZW	Ae. aegypti	10
Negativo	2	Nic_PZW	Ae. aegypti	10
Negativo	5	Nic_PZW	Ae. aegypti	10
Negativo	2	Nic_PZW	Ae. aegypti	10
Negativo	4	Nic_PZW	Ae. aegypti	10
Negativo	4	Nic_PZW	Ae. aegypti	10
Negativo	4	Nic_PZW	Ae. aegypti	10
Negativo	2	Nic_PZW	Ae. aegypti	10
Negativo	2	Nic_PZW	Ae. aegypti	10
Negativo	1	Nic_PZW	Ae. aegypti	10
Negativo	1	Nic_PZW	Ae. aegypti	10
Negativo	2	Nic_PZW	Ae. aegypti	10
Negativo	1	Nic_PZW	Ae. aegypti	10
Negativo	1	Nic_PZW	Ae. aegypti	10
Negativo	7	Nic_PZW	Ae. aegypti	10
Negativo	1	Nic_PZW	Ae. aegypti	10
Negativo	6	Nic_PZW	Ae. aegypti	10
Negativo	7	Nic_PZW	Ae. aegypti	10
Negativo	3	Nic_PZW	Ae. aegypti	10
Negativo	3	Nic_PZW	Ae. aegypti	10
Negativo	1	Nic_PZW	Ae. aegypti	10
Negativo	3	Nic_PZW	Ae. aegypti	10
Negativo	3	Nic_PZW	Ae. aegypti	10
Negativo	3	Nic_PZW	Ae. aegypti	10
Negativo	1	Nic_PZW	Ae. aegypti	10
Positivo	6	Nic_PZW	Ae. aegypti	10
Negativo	1	Nic_PZW	Ae. aegypti	10
Negativo	2	Nic_PZW	Ae. aegypti	10
Negativo	3	Nic_PZW	Ae. aegypti	10
Negativo	1	Nic_PZW	Ae. aegypti	10
Negativo	3	Nic_PZW	Ae. aegypti	10
Negativo	2	Nic_PZW	Ae. aegypti	10
Negativo	3	Nic_PZW	Ae. aegypti	10
Negativo	1	Nic_PZW	Ae. aegypti	10
Negativo	1	Nic_PZW	Ae. aegypti	10
Negativo	1	Nic_PZW	Ae. aegypti	10
Negativo	1	Nic_PZW	Ae. aegypti	10
Negativo	1	Nic_PZW	Ae. aegypti	10
Negativo	1	Nic_PZW	Ae. aegypti	10
Negativo	3	Nic_PZW	Ae. aegypti	10
Negativo	2	Nic_PZW	Ae. aegypti	10
Negativo	2	Nic_PZW	Ae. aegypti	10
Negativo	4	Nic_PZW	Ae. aegypti	10
Negativo	2	Nic_PZW	Ae. aegypti	10
Negativo	1	Nic_PZW	Ae. aegypti	10
Negativo	1	Nic_PZW	Ae. aegypti	10
Negativo	1	Nic_PZW	Ae. aegypti	10
Negativo	1	Nic_PZW	Ae. aegypti	10
Negativo	1	Nic_PZW	Ae. aegypti	10
Negativo	1	Nic_PZW	Ae. aegypti	10
Negativo	1	Nic_PZW	Ae. aegypti	10
Negativo	5	Nic_PZW	Ae. aegypti	10
Negativo	1	Nic_PZW	Ae. aegypti	10
Negativo	1	Nic_PZW	Ae. aegypti	10
Negativo	1	Nic_PZW	Ae. aegypti	10
Negativo	1	Nic_PZW	Ae. aegypti	10
Negativo	2	Nic_PZW	Ae. aegypti	10
Negativo	1	Nic_PZW	Ae. aegypti	10
Negativo	1	Nic_PZW	Ae. aegypti	10
Negativo	2	Nic_PZW	Ae. aegypti	10
Negativo	1	Nic_PZW	Ae. aegypti	10
Negativo	1	Nic_PZW	Ae. aegypti	10
Negativo	4	Nic_PZW	Ae. aegypti	10
Negativo	1	Nic_PZW	Ae. aegypti	10
Negativo	2	Nic_PZW	Ae. aegypti	10
Negativo	1	Nic_PZW	Ae. aegypti	10
Negativo	2	Nic_PZW	Ae. aegypti	10
Negativo	3	Nic_PZW	Ae. aegypti	10
Negativo	2	Nic_PZW	Ae. aegypti	10
Negativo	1	Nic_PZW	Ae. aegypti	10
Negativo	2	Nic_PZW	Ae. aegypti	10
Negativo	1	Nic_PZW	Ae. aegypti	10
Negativo	4	Nic_PZW	Ae. aegypti	10
Negativo	3	Nic_PZW	Ae. aegypti	10
Negativo	1	Nic_PZW	Ae. aegypti	10
Negativo	1	Nic_PZW	Ae. aegypti	10
Negativo	2	Nic_PZW	Ae. aegypti	10
Negativo	2	Nic_PZW	Ae. aegypti	10
Negativo	1	Nic_PZW	Ae. aegypti	10
Negativo	2	Nic_PZW	Ae. aegypti	10
Negativo	4	Nic_PZW	Ae. aegypti	10
Negativo	1	Nic_PZW	Ae. aegypti	10
Negativo	1	Nic_PZW	Ae. aegypti	10
Negativo	1	Nic_PZW	Ae. aegypti	10
Negativo	2	Nic_PZW	Ae. aegypti	10
Negativo	3	Nic_PZW	Ae. aegypti	10
Negativo	1	Nic_PZW	Ae. aegypti	10
Negativo	3	Nic_PZW	Ae. aegypti	10
Negativo	2	Nic_PZW	Ae. aegypti	10
Negativo	1	Nic_PZW	Ae. aegypti	10
Negativo	1	Nic_PZW	Ae. aegypti	10
Negativo	1	Nic_PZW	Ae. aegypti	10
Negativo	1	Nic_PZW	Ae. aegypti	10
Negativo	1	Nic_PZW	Ae. aegypti	10
Negativo	3	Nic_PZW	Ae. aegypti	10
Negativo	1	Nic_PZW	Ae. aegypti	10
Negativo	2	Nic_PZW	Ae. aegypti	10
Negativo	1	Nic_PZW	Ae. aegypti	10
Negativo	1	Nic_PZW	Ae. aegypti	10
Negativo	1	Nic_PZW	Ae. aegypti	10
Negativo	1	Nic_PZW	Ae. aegypti	10
Negativo	5	Nic_PZW	Ae. aegypti	10
Negativo	9	Nic_PZW	Ae. aegypti	10
Negativo	1	Nic_PZW	Ae. aegypti	10
Negativo	1	Nic_PZW	Ae. aegypti	10
Negativo	1	Nic_PZW	Ae. aegypti	10
Negativo	3	Nic_PZW	Ae. aegypti	10
Negativo	1	Nic_PZW	Ae. aegypti	10
Negativo	1	Nic_PZW	Ae. aegypti	10
Negativo	2	Nic_PZW	Ae. aegypti	10
Negativo	2	Nic_PZW	Ae. aegypti	10
Negativo	3	Nic_PZW	Ae. aegypti	10
Negativo	3	Nic_PZW	Ae. aegypti	10
Negativo	4	Nic_PZW	Ae. aegypti	10
Negativo	4	Nic_PZW	Ae. aegypti	10
Negativo	4	Nic_PZW	Ae. aegypti	10
Negativo	2	Nic_PZW	Ae. aegypti	10
Negativo	1	Nic_PZW	Ae. aegypti	10
Negativo	1	Nic_PZW	Ae. aegypti	10
Negativo	1	Nic_PZW	Ae. aegypti	10
Negativo	5	Nic_PZW	Ae. aegypti	10
Negativo	6	Nic_PZW	Ae. aegypti	10
Negativo	5	Nic_PZW	Ae. aegypti	10
Negativo	10	Nic_PZW	Ae. aegypti	10
Negativo	2	Nic_PZW	Ae. aegypti	10
Negativo	4	Nic_PZW	Ae. aegypti	10
Negativo	2	Nic_PZW	Ae. aegypti	10
Negativo	1	Nic_PZW	Ae. aegypti	10
Negativo	11	Nic_PZW	Ae. aegypti	10
Negativo	8	Nic_PZW	Ae. aegypti	10
Negativo	5	Nic_PZW	Ae. aegypti	10
Negativo	7	Nic_PZW	Ae. aegypti	10
Negativo	3	Nic_PZW	Ae. aegypti	10
Negativo	14	Nic_PZW	Ae. aegypti	10
Negativo	12	Nic_PZW	Ae. aegypti	10
Negativo	12	Nic_PZW	Ae. aegypti	10
Negativo	9	Nic_PZW	Ae. aegypti	10
Negativo	19	Nic_PZW	Ae. aegypti	10
Negativo	4	Nic_PZW	Ae. aegypti	10
Negativo	4	Nic_PZW	Ae. aegypti	10
Negativo	6	Nic_PZW	Ae. aegypti	10
Negativo	2	Nic_PZW	Ae. aegypti	10
Negativo	8	Nic_PZW	Ae. aegypti	10
Negativo	1	Nic_PZW	Ae. aegypti	10
Negativo	1	Nic_PZW	Ae. aegypti	10
Negativo	5	Nic_PZW	Ae. aegypti	10
Negativo	4	Nic_PZW	Ae. aegypti	10
Negativo	3	Nic_PZW	Ae. aegypti	10
Negativo	4	Nic_PZW	Ae. aegypti	10
Negativo	2	Nic_PZW	Ae. aegypti	10
Negativo	2	Nic_PZW	Ae. aegypti	10
Negativo	2	Nic_PZW	Ae. aegypti	10
Negativo	1	Nic_PZW	Ae. aegypti	10
Negativo	1	Nic_PZW	Ae. aegypti	10
Negativo	2	Nic_PZW	Ae. aegypti	10
Negativo	2	Nic_PZW	Ae. aegypti	10
Negativo	2	Nic_PZW	Ae. aegypti	10
Negativo	2	Nic_PZW	Ae. aegypti	10
Negativo	2	Nic_PZW	Ae. aegypti	10
Negativo	3	Nic_PZW	Ae. aegypti	10
Negativo	1	Nic_PZW	Ae. aegypti	10
Negativo	4	Nic_PZW	Ae. aegypti	10
Negativo	9	Nic_PZW	Ae. aegypti	10
Negativo	5	Nic_PZW	Ae. aegypti	10
Negativo	1	Nic_PZW	Ae. aegypti	10
Negativo	2	Nic_PZW	Ae. aegypti	10
Negativo	2	Nic_PZW	Ae. aegypti	10
Negativo	1	Nic_PZW	Ae. aegypti	10
Negativo	5	Nic_PZW	Ae. aegypti	10
Negativo	2	Nic_PZW	Ae. aegypti	10
Negativo	1	Nic_PZW	Ae. aegypti	10
Negativo	1	Nic_PZW	Ae. aegypti	10
Negativo	5	Nic_PZW	Ae. aegypti	10
Negativo	2	Nic_PZW	Ae. aegypti	10
Negativo	1	Nic_PZW	Ae. aegypti	10
Negativo	1	Nic_PZW	Ae. aegypti	10
Negativo	1	Nic_PZW	Ae. aegypti	10
Negativo	7	Nic_PZW	Ae. aegypti	10
Negativo	2	Nic_PZW	Ae. aegypti	10
Negativo	1	Nic_PZW	Ae. aegypti	10
Negativo	1	Nic_PZW	Ae. aegypti	10
Negativo	2	Nic_PZW	Ae. aegypti	10
Negativo	4	Nic_PZW	Ae. aegypti	10
Negativo	2	Nic_PZW	Ae. aegypti	10
Negativo	4	Nic_PZW	Ae. aegypti	10
Negativo	14	Nic_PZW	Ae. aegypti	10
Negativo	9	Nic_PZW	Ae. aegypti	10
Negativo	15	Nic_PZW	Ae. aegypti	10
Negativo	12	Nic_PZW	Ae. aegypti	10
Negativo	2	Nic_PZW	Ae. aegypti	10
Negativo	7	Nic_PZW	Ae. aegypti	10
Negativo	16	Nic_PZW	Ae. aegypti	10
Negativo	12	Nic_PZW	Ae. aegypti	10
Negativo	4	Nic_PZW	Ae. aegypti	10
Negativo	3	Nic_PZW	Ae. aegypti	10
Negativo	8	Nic_PZW	Ae. aegypti	10
Negativo	18	Nic_PZW	Ae. aegypti	10
Negativo	1	Nic_PZW	Ae. aegypti	10
Negativo	1	Nic_PZW	Ae. aegypti	10
Negativo	1	Nic_PZW	Ae. aegypti	10
Negativo	14	Nic_PZW	Ae. aegypti	10
Negativo	2	Nic_PZW	Ae. aegypti	10
Negativo	1	Nic_PZW	Ae. aegypti	10
Negativo	2	Nic_PZW	Ae. aegypti	10
Negativo	5	Nic_PZW	Ae. aegypti	10
Negativo	5	Nic_PZW	Ae. aegypti	10
Negativo	6	Nic_PZW	Ae. aegypti	10
Negativo	4	Nic_PZW	Ae. aegypti	10
Negativo	2	Nic_PZW	Ae. aegypti	10
Negativo	2	Nic_PZW	Ae. aegypti	10
Negativo	4	Nic_PZW	Ae. aegypti	10
Negativo	4	Nic_PZW	Ae. aegypti	10
Negativo	3	Nic_PZW	Ae. aegypti	10
Negativo	3	Nic_PZW	Ae. aegypti	10
Negativo	1	Nic_PZW	Ae. aegypti	10
Negativo	2	Nic_PZW	Ae. aegypti	10
Negativo	1	Nic_PZW	Ae. aegypti	10
Negativo	1	Nic_PZW	Ae. aegypti	10
Negativo	1	Nic_PZW	Ae. aegypti	10
Negativo	1	Nic_PZW	Ae. aegypti	10
Negativo	2	Nic_PZW	Ae. aegypti	10
Negativo	6	Nic_PZW	Ae. aegypti	10
Negativo	2	Nic_PZW	Ae. aegypti	10
Negativo	3	Nic_PZW	Ae. aegypti	10
Negativo	4	Nic_PZW	Ae. aegypti	10
Negativo	8	Nic_PZW	Ae. aegypti	10
Negativo	1	Nic_PZW	Ae. aegypti	10
Negativo	3	Nic_PZW	Ae. aegypti	10
Negativo	3	Nic_PZW	Ae. aegypti	10
Negativo	2	Nic_PZW	Ae. aegypti	10
Negativo	1	Nic_PZW	Ae. aegypti	10
Negativo	1	Nic_PZW	Ae. aegypti	10
Negativo	1	Nic_PZW	Ae. aegypti	10
Negativo	1	Nic_PZW	Ae. aegypti	10
Negativo	2	Nic_PZW	Ae. aegypti	10
Negativo	2	Nic_PZW	Ae. aegypti	10
Negativo	1	Nic_PZW	Ae. aegypti	10
Negativo	3	Nic_PZW	Ae. aegypti	10
Negativo	2	Nic_PZW	Ae. aegypti	10
Negativo	1	Nic_PZW	Ae. aegypti	10
Negativo	1	Nic_PZW	Ae. aegypti	10
Negativo	3	Nic_PZW	Ae. aegypti	10
Negativo	2	Nic_PZW	Ae. aegypti	10
Negativo	1	Nic_PZW	Ae. aegypti	10
Negativo	11	Nic_PZW	Ae. aegypti	10
Negativo	3	Nic_PZW	Ae. aegypti	10
Negativo	3	Nic_PZW	Ae. aegypti	10
Negativo	6	Nic_PZW	Ae. aegypti	10
Negativo	1	Nic_PZW	Ae. aegypti	10
Negativo	3	Nic_PZW	Ae. aegypti	10
Negativo	1	Nic_PZW	Ae. aegypti	10
Negativo	1	Nic_PZW	Ae. aegypti	10
Negativo	4	Nic_PZW	Ae. aegypti	10
Negativo	1	Nic_PZW	Ae. aegypti	10
Negativo	2	Nic_PZW	Ae. aegypti	10
Negativo	1	Nic_PZW	Ae. aegypti	10
Negativo	2	Nic_PZW	Ae. aegypti	10
Negativo	1	Nic_PZW	Ae. aegypti	10
Negativo	1	Nic_PZW	Ae. aegypti	10
Negativo	1	Nic_PZW	Ae. aegypti	10
Negativo	1	Nic_PZW	Ae. aegypti	10
Negativo	2	Nic_PZW	Ae. aegypti	10
Negativo	1	Nic_PZW	Ae. aegypti	10
Negativo	2	Nic_PZW	Ae. aegypti	10
Negativo	6	Nic_PZW	Ae. aegypti	10
Negativo	1	Nic_PZW	Ae. aegypti	10
Negativo	2	Nic_PZW	Ae. aegypti	10
Negativo	1	Nic_PZW	Ae. aegypti	10
Negativo	1	Nic_PZW	Ae. aegypti	10
Negativo	3	Nic_PZW	Ae. aegypti	10
Negativo	1	Nic_PZW	Ae. aegypti	10
Negativo	1	Nic_PZW	Ae. aegypti	10
Negativo	2	Nic_PZW	Ae. aegypti	10
Negativo	3	Nic_PZW	Ae. aegypti	10
Negativo	2	Nic_PZW	Ae. aegypti	10
Negativo	7	Nic_PZW	Ae. aegypti	10
Negativo	4	Nic_PZW	Ae. aegypti	10
Negativo	1	Nic_PZW	Ae. aegypti	10
Negativo	3	Nic_PZW	Ae. aegypti	10
Negativo	1	Nic_PZW	Ae. aegypti	10
Negativo	2	Nic_PZW	Ae. aegypti	10
Negativo	3	Nic_PZW	Ae. aegypti	10
Negativo	1	Nic_PZW	Ae. aegypti	10
Negativo	1	Nic_PZW	Ae. aegypti	10
Negativo	1	Nic_PZW	Ae. aegypti	10
Negativo	1	Nic_PZW	Ae. aegypti	10
Negativo	1	Nic_PZW	Ae. aegypti	10
Negativo	1	Nic_PZW	Ae. aegypti	10
Negativo	5	Nic_PZW	Ae. aegypti	10
Negativo	2	Nic_PZW	Ae. aegypti	10
Negativo	1	Nic_PZW	Ae. aegypti	10
Negativo	2	Nic_PZW	Ae. aegypti	10
Negativo	2	Nic_PZW	Ae. aegypti	10
Negativo	1	Nic_PZW	Ae. aegypti	10
Negativo	3	Nic_PZW	Ae. aegypti	10
Negativo	5	Nic_PZW	Ae. aegypti	10
Negativo	1	Nic_PZW	Ae. aegypti	10
Negativo	4	Nic_PZW	Ae. aegypti	10
Negativo	3	Nic_PZW	Ae. aegypti	10
Negativo	1	Nic_PZW	Ae. aegypti	10
Negativo	1	Nic_PZW	Ae. aegypti	10
Negativo	14	Nic_PZW	Ae. aegypti	10
Negativo	2	Nic_PZW	Ae. aegypti	10
Negativo	6	Nic_PZW	Ae. aegypti	10
Negativo	7	Nic_PZW	Ae. aegypti	10
Negativo	1	Nic_PZW	Ae. aegypti	10
Negativo	3	Nic_PZW	Ae. aegypti	10
Negativo	2	Nic_PZW	Ae. aegypti	10
Negativo	4	Nic_PZW	Ae. aegypti	10
Negativo	1	Nic_PZW	Ae. aegypti	10
Negativo	1	Nic_PZW	Ae. aegypti	10
Negativo	2	Nic_PZW	Ae. aegypti	10
Negativo	2	Nic_PZW	Ae. aegypti	10
Negativo	1	Nic_PZW	Ae. aegypti	10
Negativo	1	Nic_PZW	Ae. aegypti	10
Negativo	1	Nic_PZW	Ae. aegypti	10
Negativo	2	Nic_PZW	Ae. aegypti	10
Negativo	1	Nic_PZW	Ae. aegypti	10
Negativo	1	Nic_PZW	Ae. aegypti	10
Negativo	1	Nic_PZW	Ae. aegypti	10
Negativo	2	Nic_PZW	Ae. aegypti	10
Negativo	1	Nic_PZW	Ae. aegypti	10
Negativo	3	Nic_PZW	Ae. aegypti	10
Negativo	1	Nic_PZW	Ae. aegypti	10
Negativo	2	Nic_PZW	Ae. aegypti	10
Negativo	1	Nic_PZW	Ae. aegypti	10
Negativo	3	Nic_PZW	Ae. aegypti	10
Negativo	5	Nic_PZW	Ae. aegypti	10
Negativo	1	Nic_PZW	Ae. aegypti	10
Negativo	2	Nic_PZW	Ae. aegypti	10
Negativo	1	Nic_PZW	Ae. aegypti	10
Negativo	2	Nic_PZW	Ae. aegypti	10
Negativo	1	Nic_PZW	Ae. aegypti	10
Negativo	1	Nic_PZW	Ae. aegypti	10
Negativo	5	Nic_PZW	Ae. aegypti	10
Negativo	2	Nic_PZW	Ae. aegypti	10
Negativo	2	Nic_PZW	Ae. aegypti	10
Negativo	4	Nic_PZW	Ae. aegypti	10
Negativo	3	Nic_PZW	Ae. aegypti	10
Negativo	3	Nic_PZW	Ae. aegypti	10
Negativo	2	Nic_PZW	Ae. aegypti	10
Negativo	1	Nic_PZW	Ae. aegypti	10
Negativo	4	Nic_PZW	Ae. aegypti	10
Negativo	1	Nic_PZW	Ae. aegypti	10
Negativo	6	Nic_PZW	Ae. aegypti	10
Negativo	4	Nic_PZW	Ae. aegypti	10
Negativo	10	Nic_PZW	Ae. aegypti	10
Negativo	2	Nic_PZW	Ae. aegypti	10
Negativo	1	Nic_PZW	Ae. aegypti	10
Negativo	1	Nic_PZW	Ae. aegypti	10
Negativo	2	Nic_PZW	Ae. aegypti	10
Negativo	1	Nic_PZW	Ae. aegypti	10
Negativo	2	Nic_PZW	Ae. aegypti	10
Negativo	3	Nic_PZW	Ae. aegypti	10
Negativo	2	Nic_PZW	Ae. aegypti	10
Negativo	1	Nic_PZW	Ae. aegypti	10
Negativo	1	Nic_PZW	Ae. aegypti	10
Negativo	2	Nic_PZW	Ae. aegypti	10
Negativo	1	Nic_PZW	Ae. aegypti	10
Negativo	2	Nic_PZW	Ae. aegypti	10
Negativo	2	Nic_PZW	Ae. aegypti	10
Negativo	6	Nic_PZW	Ae. aegypti	10
Negativo	1	Nic_PZW	Ae. aegypti	10
Negativo	4	Nic_PZW	Ae. aegypti	10
Negativo	3	Nic_PZW	Ae. aegypti	10
Negativo	2	Nic_PZW	Ae. aegypti	10
Negativo	1	Nic_PZW	Ae. aegypti	10
Negativo	2	Nic_PZW	Ae. aegypti	10
Negativo	2	Nic_PZW	Ae. aegypti	10
Negativo	4	Nic_PZW	Ae. aegypti	10
Negativo	2	Nic_PZW	Ae. aegypti	10
Negativo	2	Nic_PZW	Ae. aegypti	10
Negativo	2	Nic_PZW	Ae. aegypti	10
Negativo	3	Nic_PZW	Ae. aegypti	10
Negativo	2	Nic_PZW	Ae. aegypti	10
Negativo	2	Nic_PZW	Ae. aegypti	10
Negativo	1	Nic_PZW	Ae. aegypti	10
Negativo	1	Nic_PZW	Ae. aegypti	10
Negativo	3	Nic_PZW	Ae. aegypti	10
Negativo	5	Nic_PZW	Ae. aegypti	10
Negativo	1	Nic_PZW	Ae. aegypti	10
Negativo	1	Nic_PZW	Ae. aegypti	10
Negativo	1	Nic_PZW	Ae. aegypti	10
Negativo	1	Nic_PZW	Ae. aegypti	10
Negativo	1	Nic_PZW	Ae. aegypti	10
Negativo	1	Nic_PZW	Ae. aegypti	10
Negativo	1	Nic_PZW	Ae. aegypti	10
Negativo	3	Nic_PZW	Ae. aegypti	10
Negativo	1	Nic_PZW	Ae. aegypti	10
Negativo	3	Nic_PZW	Ae. aegypti	10
Negativo	2	Nic_PZW	Ae. aegypti	10
Negativo	2	Nic_PZW	Ae. aegypti	10
Negativo	3	Nic_PZW	Ae. aegypti	10
Negativo	3	Nic_PZW	Ae. aegypti	10
Negativo	1	Nic_PZW	Ae. aegypti	10
Negativo	4	Nic_PZW	Ae. aegypti	10
Negativo	1	Nic_PZW	Ae. aegypti	10
Negativo	2	Nic_PZW	Ae. aegypti	10
Negativo	1	Nic_PZW	Ae. aegypti	10
Negativo	1	Nic_PZW	Ae. aegypti	10
Negativo	1	Nic_PZW	Ae. aegypti	10
Negativo	1	Nic_PZW	Ae. aegypti	10
Negativo	1	Nic_PZW	Ae. aegypti	10
Negativo	1	Nic_PZW	Ae. aegypti	10
Negativo	2	Nic_PZW	Ae. aegypti	10
Negativo	1	Nic_PZW	Ae. aegypti	10
Negativo	1	Nic_PZW	Ae. aegypti	10
Negativo	1	Nic_PZW	Ae. aegypti	10
Negativo	1	Nic_PZW	Ae. aegypti	10
Negativo	1	Nic_PZW	Ae. aegypti	10
Negativo	1	Nic_PZW	Ae. aegypti	10
Negativo	3	Nic_PZW	Ae. aegypti	10
Negativo	3	Nic_PZW	Ae. aegypti	10
Negativo	1	Nic_PZW	Ae. aegypti	10
Negativo	3	Nic_PZW	Ae. aegypti	10
Negativo	4	Nic_PZW	Ae. aegypti	10
Negativo	2	Nic_PZW	Ae. aegypti	10
Negativo	3	Nic_PZW	Ae. aegypti	10
Negativo	1	Nic_PZW	Ae. aegypti	10
Negativo	1	Nic_PZW	Ae. aegypti	10
Negativo	3	Nic_PZW	Ae. aegypti	10
Negativo	1	Nic_PZW	Ae. aegypti	10
Negativo	1	Nic_PZW	Ae. aegypti	10
Negativo	1	Nic_PZW	Ae. aegypti	10
Negativo	1	Nic_PZW	Ae. aegypti	10
Negativo	1	Nic_PZW	Ae. aegypti	10
Negativo	1	Nic_PZW	Ae. aegypti	10
Negativo	3	Nic_PZW	Ae. aegypti	10
Negativo	4	Nic_PZW	Ae. aegypti	10
Negativo	1	Nic_PZW	Ae. aegypti	10
Negativo	16	Ec_Bor	Ae. aegypti	5
Negativo	13	Ec_Bor	Ae. aegypti	5
Negativo	8	Ec_Bor	Ae. aegypti	5
Negativo	4	Ec_Bor	Ae. aegypti	5
Negativo	15	Ec_Bor	Ae. aegypti	5
Negativo	24	Ec_Bor	Ae. aegypti	5
Negativo	19	Ec_Bor	Ae. aegypti	5
Positivo	22	Ec_Bor	Ae. aegypti	5
Negativo	23	Ec_Bor	Ae. aegypti	5
Negativo	22	Ec_Bor	Ae. aegypti	5
Negativo	30	Ec_Bor	Ae. aegypti	5
Positivo	14	Ec_Bor	Ae. aegypti	5
Negativo	10	Ec_Bor	Ae. aegypti	5
Negativo	25	Ec_Bor	Ae. aegypti	5
Negativo	17	Ec_Bor	Ae. aegypti	5
Negativo	25	Ec_Bor	Ae. aegypti	5
Negativo	23	Ec_Bor	Ae. aegypti	5
Negativo	25	Ec_Bor	Ae. aegypti	5
Negativo	15	Ec_Bor	Ae. aegypti	5
Negativo	29	Ec_Bor	Ae. aegypti	5
Positivo	30	Ec_Bor	Ae. aegypti	5
Negativo	16	Ec_Bor	Ae. aegypti	5
Negativo	18	Ec_Bor	Ae. aegypti	5
Negativo	17	Ec_Bor	Ae. aegypti	5
Negativo	20	Ec_Bor	Ae. aegypti	5
Positivo	23	Ec_Bor	Ae. aegypti	5
Negativo	19	Ec_Bor	Ae. aegypti	5
Negativo	14	Ec_Bor	Ae. aegypti	5
Negativo	25	Ec_Bor	Ae. aegypti	5
Negativo	23	Ec_Bor	Ae. aegypti	5
Negativo	16	Ec_Bor	Ae. aegypti	5
Positivo	18	Ec_Mal	Ae. aegypti	5
Negativo	14	Ec_Bor	Ae. aegypti	5
Negativo	18	Ec_Bor	Ae. aegypti	5
Positivo	10	Ec_Bor	Ae. aegypti	5
Negativo	12	Ec_Bor	Ae. aegypti	5
Negativo	6	Ec_Mal	Ae. aegypti	5
Negativo	23	Ec_Bor	Ae. aegypti	5
Negativo	15	Ec_Mal	Ae. aegypti	5
Negativo	15	Ec_Mal	Ae. aegypti	5
Negativo	8	Ec_Mal	Ae. aegypti	5
Negativo	18	Ec_Mal	Ae. aegypti	5
Negativo	7	Ec_Mal	Ae. aegypti	5
Negativo	13	Ec_Mal	Ae. aegypti	5
Negativo	4	Ec_Mal	Ae. aegypti	5
Negativo	5	Ec_Tim	Ae. aegypti	5
Negativo	9	Ec_Mal	Ae. aegypti	5
Negativo	14	Ec_Tim	Ae. aegypti	5
Positivo	12	Ec_Tim	Ae. aegypti	5
Negativo	2	Ec_Tim	Ae. aegypti	5
Negativo	11	Ec_Tim	Ae. aegypti	5
Negativo	23	Ec_Bor	Ae. aegypti	5
Negativo	16	Ec_Bor	Ae. aegypti	5
